# PCDH7 Promotes Cell Migration by Regulating Myosin Activity

**DOI:** 10.1101/2021.09.21.460794

**Authors:** Mohammad Haroon Qureshi, Halil Bayraktar, M. Talha Cinko, Cansu Akkaya, Altug Kamacioglu, Z. Cansu Uretmen-Kagiali, Erdem Bozluolcay, Nurhan Ozlu

**Affiliations:** Department of Molecular Biology and Genetics, Koç University, 34450, Istanbul, Turkey; Biomedical Sciences and Engineering Graduate Program, Koç University, 34450, Istanbul, Turkey; Molecular Biology and Genetics Department, Istanbul Technical University, 34469, Istanbul, Turkey; Koç University Research Center for Translational Medicine (KUTTAM), 34450, Istanbul, Turkey

**Keywords:** cell cortex, myosin, protocadherin, cell migration, ERM

## Abstract

Cell migration requires spatiotemporally coordinated activities of multicomponent structures including the actomyosin cortex, plasma membrane, adhesion complexes and the polarity proteins. How they function together to drive this complex dynamic process remains an outstanding question. Here, we show that a member of the protocadherin family, PCDH7 displays a polarized localization in migratory cells with a dynamic enrichment at the leading and rear edges. Perturbation of PCDH7 interferes with the migration of nontransformed retinal pigment epithelial cells and the invasion of cancer cells. The overexpression of PCDH7 enhances the migration capability of cortical neurons *in vivo*. PCDH7 interacts with the myosin phosphatase subunits MYPT1 and PP1cβ. Ectopic expression of PCDH7 enhances the MYPT1 inhibitory phosphorylation levels and the phosphorylation of the myosin regulatory light chain and ERM at the polarized cortex. The chemical inhibition of phosphatase activity recovers migration phenotypes of PCDH7 knockout cells. We propose that PCDH7 regulates phosphorylation thus the activity of myosin and ERM at the polarized cortex through its interaction with myosin phosphatase. Collectively, our study suggests a new component for the spatial coordination of the plasma membrane and the cortex during cell migration.
