## Supplementary Table for "PCDH7 Promotes Cell Migration by Regulating Myosin Activity"

### Sheet: Sheet1
Bait	Prey	PreyGene	Spec	SpecSum	AvgSpec	NumReplicates	ctrlCounts	AvgP	MaxP	TopoAvgP	TopoMaxP	SaintScore	logOddsScore	FoldChange	BFDR	boosted_by	significant
PCDH7	P35579	MYH9	291	291	291	1	19	1	1	1	1	1	293.18	15.32	0		+
PCDH7	P63261	ACTG1	124	124	124	1	0	1	1	1	1	1	181.92	1240	0		+
PCDH7	P35580	MYH10	107	107	107	1	0	1	1	1	1	1	157.86	1070	0		+
PCDH7	O00159	MYO1C	54	54	54	1	0	1	1	1	1	1	82.51	540	0		+
PCDH7	P68032	ACTC1	67	67	67	1	0	1	1	1	1	1	101.06	670	0		+
PCDH7	Q6S8J3	POTEE	28	28	28	1	0	1	1	1	1	1	45.08	280	0		+
PCDH7	P68371	TUBB4B	37	37	37	1	0	1	1	1	1	1	58.11	370	0		+
PCDH7	Q00610	CLTC	31	31	31	1	0	1	1	1	1	1	49.43	310	0		+
PCDH7	Q16643	DBN1	38	38	38	1	0	1	1	1	1	1	59.55	380	0		+
PCDH7	Q6WCQ1	MPRIP	37	37	37	1	0	1	1	1	1	1	58.11	370	0		+
PCDH7	Q9P0K7	RAI14	45	45	45	1	0	1	1	1	1	1	69.61	450	0		+
PCDH7	Q9UM54	MYO6	32	32	32	1	0	1	1	1	1	1	50.88	320	0		+
PCDH7	P11021	HSPA5	30	30	30	1	6	1	1	1	1	1	17.92	5	0		+
PCDH7	P67936	TPM4	34	34	34	1	0	1	1	1	1	1	53.78	340	0		+
PCDH7	Q9ULV4	CORO1C	30	30	30	1	1	1	1	1	1	1	38.34	30	0		+
PCDH7	Q13813	SPTAN1	23	23	23	1	0	1	1	1	1	1	37.78	230	0		+
PCDH7	P60660	MYL6	21	21	21	1	7	0.99	0.99	0.99	0.99	0.99	5.13	3	0		+
PCDH7	Q9BQE3	TUBA1C	19	19	19	1	0	1	1	1	1	1	31.9	190	0		+
PCDH7	P19105	MYL12A	16	16	16	1	0	1	1	1	1	1	27.44	160	0		+
PCDH7	Q15149	PLEC	29	29	29	1	0	1	1	1	1	1	46.53	290	0		+
PCDH7	O14974	PPP1R12A	17	17	17	1	0	1	1	1	1	1	28.93	170	0		+
PCDH7	Q15084	PDIA6	15	15	15	1	4	1	1	1	1	1	6.98	3.75	0		+
PCDH7	Q92614	MYO18A	18	18	18	1	0	1	1	1	1	1	30.42	180	0		+
PCDH7	P02538	KRT6A	20	20	20	1	0	1	1	1	1	1	33.37	200	0		+
PCDH7	Q9BUF5	TUBB6	17	17	17	1	0	1	1	1	1	1	28.93	170	0		+
PCDH7	P24844	MYL9	13	13	13	1	0	1	1	1	1	1	22.94	130	0		+
PCDH7	Q71U36	TUBA1A	17	17	17	1	0	1	1	1	1	1	28.93	170	0		+
PCDH7	P26038	MSN	27	27	27	1	0	1	1	1	1	1	43.62	270	0		+
PCDH7	Q02878	RPL6	12	12	12	1	1	1	1	1	1	1	13.18	12	0		+
PCDH7	Q9Y4I1	MYO5A	17	17	17	1	0	1	1	1	1	1	28.93	170	0		+
PCDH7	P05388	RPLP0	18	18	18	1	0	1	1	1	1	1	30.42	180	0		+
PCDH7	P38646	HSPA9	13	13	13	1	3	1	1	1	1	1	7.5	4.33	0		+
PCDH7	P06753	TPM3	25	25	25	1	10	0.66	0.66	0.66	0.66	0.66	0.64	2.5	0.01		+
PCDH7	O43707	ACTN4	13	13	13	1	0	1	1	1	1	1	22.94	130	0		+
PCDH7	Q562R1	ACTBL2	36	36	36	1	0	1	1	1	1	1	56.66	360	0		+
PCDH7	P15311	EZR	24	24	24	1	8	1	1	1	1	1	5.69	3	0		+
PCDH7	O60313	OPA1	17	17	17	1	0	1	1	1	1	1	28.93	170	0		+
PCDH7	Q69YQ0	SPECC1L	13	13	13	1	0	1	1	1	1	1	22.94	130	0		+
PCDH7	Q16527	CSRP2	11	11	11	1	4	0.9	0.9	0.9	0.9	0.9	2.22	2.75	0		+
PCDH7	P30050	RPL12	8	8	8	1	1	1	1	1	1	1	7.84	8	0		+
PCDH7	Q9UHB6	LIMA1	18	18	18	1	0	1	1	1	1	1	30.42	180	0		+
PCDH7	O43795	MYO1B	17	17	17	1	0	1	1	1	1	1	28.93	170	0		+
PCDH7	P21980	TGM2	10	10	10	1	1	1	1	1	1	1	10.48	10	0		+
PCDH7	Q01082	SPTBN1	15	15	15	1	0	1	1	1	1	1	25.95	150	0		+
PCDH7	P32969	RPL9	10	10	10	1	2	1	1	1	1	1	6.86	5	0		+
PCDH7	P18124	RPL7	16	16	16	1	0	1	1	1	1	1	27.44	160	0		+
PCDH7	P40227	CCT6A	9	9	9	1	0	1	1	1	1	1	16.82	90	0		+
PCDH7	Q01844	EWSR1	11	11	11	1	4	0.9	0.9	0.9	0.9	0.9	2.22	2.75	0		+
PCDH7	P05387	RPLP2	10	10	10	1	0	1	1	1	1	1	18.37	100	0		+
PCDH7	Q9P2E9	RRBP1	13	13	13	1	0	1	1	1	1	1	22.94	130	0		+
PCDH7	Q8WWI1	LMO7	14	14	14	1	0	1	1	1	1	1	24.45	140	0		+
PCDH7	P12814	ACTN1	10	10	10	1	0	1	1	1	1	1	18.37	100	0		+
PCDH7	P78371	CCT2	9	9	9	1	3	0.95	0.95	0.95	0.95	0.95	2.89	3	0		+
PCDH7	Q0ZGT2	NEXN	12	12	12	1	0	1	1	1	1	1	21.43	120	0		+
PCDH7	Q12905	ILF2	12	12	12	1	2	1	1	1	1	1	9.12	6	0		+
PCDH7	Q16555	DPYSL2	10	10	10	1	0	1	1	1	1	1	18.37	100	0		+
PCDH7	Q9NQS1	AVEN	8	8	8	1	0	1	1	1	1	1	15.26	80	0		+
PCDH7	O75369	FLNB	11	11	11	1	0	1	1	1	1	1	19.9	110	0		+
PCDH7	P06396	GSN	8	8	8	1	0	1	1	1	1	1	15.26	80	0		+
PCDH7	P61247	RPS3A	10	10	10	1	0	1	1	1	1	1	18.37	100	0		+
PCDH7	Q09666	AHNAK	21	21	21	1	2	1	1	1	1	1	20.28	10.5	0		+
PCDH7	P11940	PABPC1	9	9	9	1	0	1	1	1	1	1	16.82	90	0		+
PCDH7	P46782	RPS5	5	5	5	1	0	1	1	1	1	1	10.44	50	0		+
PCDH7	Q9Y490	TLN1	6	6	6	1	0	1	1	1	1	1	12.08	60	0		+
PCDH7	Q92841	DDX17	10	10	10	1	0	1	1	1	1	1	18.37	100	0		+
PCDH7	Q8IUE6	HIST2H2AB	6	6	6	1	0	1	1	1	1	1	12.08	60	0		+
PCDH7	P23396	RPS3	11	11	11	1	0	1	1	1	1	1	19.9	110	0		+
PCDH7	P08865	RPSA	7	7	7	1	1	1	1	1	1	1	6.56	7	0		+
PCDH7	P49327	FASN	9	9	9	1	0	1	1	1	1	1	16.82	90	0		+
PCDH7	P50990	CCT8	6	6	6	1	1	1	1	1	1	1	5.31	6	0		+
PCDH7	Q6NZI2	PTRF	6	6	6	1	1	1	1	1	1	1	5.31	6	0		+
PCDH7	Q9UKK3	PARP4	10	10	10	1	0	1	1	1	1	1	18.37	100	0		+
PCDH7	Q9P258	RCC2	12	12	12	1	5	0.57	0.57	0.57	0.57	0.57	0.28	2.4	0.03		+
PCDH7	P08758	ANXA5	9	9	9	1	0	1	1	1	1	1	16.82	90	0		+
PCDH7	Q13557	CAMK2D	7	7	7	1	2	0.97	0.97	0.97	0.97	0.97	3.54	3.5	0		+
PCDH7	P51114	FXR1	8	8	8	1	3	0.84	0.84	0.84	0.84	0.84	1.66	2.67	0.01		+
PCDH7	Q9Y281	CFL2	9	9	9	1	0	1	1	1	1	1	16.82	90	0		+
PCDH7	P62241	RPS8	8	8	8	1	1	1	1	1	1	1	7.84	8	0		+
PCDH7	P08133	ANXA6	12	12	12	1	2	1	1	1	1	1	9.12	6	0		+
PCDH7	P67809	YBX1	9	9	9	1	0	1	1	1	1	1	16.82	90	0		+
PCDH7	P09661	SNRPA1	5	5	5	1	0	1	1	1	1	1	10.44	50	0		+
PCDH7	P46109	CRKL	5	5	5	1	0	1	1	1	1	1	10.44	50	0		+
PCDH7	P62081	RPS7	11	11	11	1	1	1	1	1	1	1	11.82	11	0		+
PCDH7	P61313	RPL15	8	8	8	1	1	1	1	1	1	1	7.84	8	0		+
PCDH7	Q13045	FLII	9	9	9	1	0	1	1	1	1	1	16.82	90	0		+
PCDH7	P62263	RPS14	7	7	7	1	1	1	1	1	1	1	6.56	7	0		+
PCDH7	Q14444	CAPRIN1	5	5	5	1	1	0.98	0.98	0.98	0.98	0.98	4.1	5	0		+
PCDH7	Q14573	ITPR3	6	6	6	1	0	1	1	1	1	1	12.08	60	0		+
PCDH7	P05783	KRT18	8	8	8	1	2	0.99	0.99	0.99	0.99	0.99	4.69	4	0		+
PCDH7	Q9NYL9	TMOD3	6	6	6	1	0	1	1	1	1	1	12.08	60	0		+
PCDH7	P46783	RPS10	6	6	6	1	2	0.91	0.91	0.91	0.91	0.91	2.33	3	0		+
PCDH7	P62244	RPS15A	5	5	5	1	0	1	1	1	1	1	10.44	50	0		+
PCDH7	Q13492	PICALM	6	6	6	1	0	1	1	1	1	1	12.08	60	0		+
PCDH7	P61160	ACTR2	6	6	6	1	0	1	1	1	1	1	12.08	60	0		+
PCDH7	P62269	RPS18	10	10	10	1	0	1	1	1	1	1	18.37	100	0		+
PCDH7	P41240	CSK	6	6	6	1	2	0.91	0.91	0.91	0.91	0.91	2.33	3	0		+
PCDH7	O14602	EIF1AY	5	5	5	1	1	0.98	0.98	0.98	0.98	0.98	4.1	5	0		+
PCDH7	P34931	HSPA1L	4	4	4	1	0	1	1	1	1	1	8.76	40	0		+
PCDH7	P42167	TMPO	5	5	5	1	0	1	1	1	1	1	10.44	50	0		+
PCDH7	P36578	RPL4	10	10	10	1	0	1	1	1	1	1	18.37	100	0		+
PCDH7	P62701	RPS4X	10	10	10	1	1	1	1	1	1	1	10.48	10	0		+
PCDH7	P0C0S5	H2AFZ	6	6	6	1	2	0.91	0.91	0.91	0.91	0.91	2.33	3	0		+
PCDH7	P35241	RDX	14	14	14	1	0	1	1	1	1	1	24.45	140	0		+
PCDH7	P20290	BTF3	6	6	6	1	0	1	1	1	1	1	12.08	60	0		+
PCDH7	P39019	RPS19	8	8	8	1	2	0.99	0.99	0.99	0.99	0.99	4.69	4	0		+
PCDH7	Q9Y608	LRRFIP2	12	12	12	1	0	1	1	1	1	1	21.43	120	0		+
PCDH7	P62888	RPL30	8	8	8	1	0	1	1	1	1	1	15.26	80	0		+
PCDH7	Q9BR76	CORO1B	4	4	4	1	0	1	1	1	1	1	8.76	40	0		+
PCDH7	P63244	GNB2L1	5	5	5	1	1	0.98	0.98	0.98	0.98	0.98	4.1	5	0		+
PCDH7	P39023	RPL3	7	7	7	1	0	1	1	1	1	1	13.68	70	0		+
PCDH7	P15880	RPS2	6	6	6	1	1	1	1	1	1	1	5.31	6	0		+
PCDH7	P17987	TCP1	6	6	6	1	2	0.91	0.91	0.91	0.91	0.91	2.33	3	0		+
PCDH7	P62277	RPS13	10	10	10	1	0	1	1	1	1	1	18.37	100	0		+
PCDH7	P62424	RPL7A	7	7	7	1	2	0.97	0.97	0.97	0.97	0.97	3.54	3.5	0		+
PCDH7	O43684	BUB3	4	4	4	1	0	1	1	1	1	1	8.76	40	0		+
PCDH7	P46940	IQGAP1	7	7	7	1	0	1	1	1	1	1	13.68	70	0		+
PCDH7	P07900	HSP90AA1	6	6	6	1	0	1	1	1	1	1	12.08	60	0		+
PCDH7	Q07020	RPL18	6	6	6	1	0	1	1	1	1	1	12.08	60	0		+
PCDH7	P62750	RPL23A	4	4	4	1	1	0.95	0.95	0.95	0.95	0.95	2.98	4	0		+
PCDH7	P62917	RPL8	9	9	9	1	1	1	1	1	1	1	9.15	9	0		+
PCDH7	P62857	RPS28	3	3	3	1	1	0.86	0.86	0.86	0.86	0.86	1.78	3	0.01		+
PCDH7	P38159	RBMX	7	7	7	1	3	0.59	0.59	0.59	0.59	0.59	0.38	2.33	0.03		+
PCDH7	P05198	EIF2S1	2	2	2	1	0	0.99	0.99	0.99	0.99	0.99	5.17	20	0		+
PCDH7	Q99714	HSD17B10	3	3	3	1	0	1	1	1	1	1	7.02	30	0		+
PCDH7	P26373	RPL13	5	5	5	1	0	1	1	1	1	1	10.44	50	0		+
PCDH7	P63220	RPS21	3	3	3	1	0	1	1	1	1	1	7.02	30	0		+
PCDH7	P18621	RPL17	6	6	6	1	0	1	1	1	1	1	12.08	60	0		+
PCDH7	P11413	G6PD	2	2	2	1	0	0.99	0.99	0.99	0.99	0.99	5.17	20	0		+
PCDH7	P14649	MYL6B	3	3	3	1	0	1	1	1	1	1	7.02	30	0		+
PCDH7	P61106	RAB14	4	4	4	1	0	1	1	1	1	1	8.76	40	0		+
PCDH7	O75083	WDR1	4	4	4	1	0	1	1	1	1	1	8.76	40	0		+
PCDH7	P41219	PRPH	8	8	8	1	0	1	1	1	1	1	15.26	80	0		+
PCDH7	P62829	RPL23	5	5	5	1	2	0.75	0.75	0.75	0.75	0.75	1.08	2.5	0.01		+
PCDH7	P62899	RPL31	6	6	6	1	1	1	1	1	1	1	5.31	6	0		+
PCDH7	P62851	RPS25	6	6	6	1	1	1	1	1	1	1	5.31	6	0		+
PCDH7	P62753	RPS6	5	5	5	1	0	1	1	1	1	1	10.44	50	0		+
PCDH7	P16152	CBR1	5	5	5	1	2	0.75	0.75	0.75	0.75	0.75	1.08	2.5	0.01		+
PCDH7	Q14240	EIF4A2	4	4	4	1	0	1	1	1	1	1	8.76	40	0		+
PCDH7	P00492	HPRT1	2	2	2	1	0	0.99	0.99	0.99	0.99	0.99	5.17	20	0		+
PCDH7	P49368	CCT3	7	7	7	1	2	0.97	0.97	0.97	0.97	0.97	3.54	3.5	0		+
PCDH7	P63104	YWHAZ	4	4	4	1	0	1	1	1	1	1	8.76	40	0		+
PCDH7	P83731	RPL24	4	4	4	1	1	0.95	0.95	0.95	0.95	0.95	2.98	4	0		+
PCDH7	P22314	UBA1	3	3	3	1	0	1	1	1	1	1	7.02	30	0		+
PCDH7	P46781	RPS9	13	13	13	1	0	1	1	1	1	1	22.94	130	0		+
PCDH7	P21589	NT5E	5	5	5	1	0	1	1	1	1	1	10.44	50	0		+
PCDH7	P46777	RPL5	6	6	6	1	0	1	1	1	1	1	12.08	60	0		+
PCDH7	Q96SB3	PPP1R9B	4	4	4	1	0	1	1	1	1	1	8.76	40	0		+
PCDH7	P27635	RPL10	3	3	3	1	0	1	1	1	1	1	7.02	30	0		+
PCDH7	P22234	PAICS	2	2	2	1	0	0.99	0.99	0.99	0.99	0.99	5.17	20	0		+
PCDH7	P50914	RPL14	4	4	4	1	0	1	1	1	1	1	8.76	40	0		+
PCDH7	P62249	RPS16	4	4	4	1	0	1	1	1	1	1	8.76	40	0		+
PCDH7	O75694	NUP155	3	3	3	1	0	1	1	1	1	1	7.02	30	0		+
PCDH7	Q12906	ILF3	7	7	7	1	1	1	1	1	1	1	6.56	7	0		+
PCDH7	P46778	RPL21	5	5	5	1	1	0.98	0.98	0.98	0.98	0.98	4.1	5	0		+
PCDH7	Q99816	TSG101	5	5	5	1	2	0.75	0.75	0.75	0.75	0.75	1.08	2.5	0.01		+
PCDH7	O43143	DHX15	3	3	3	1	0	1	1	1	1	1	7.02	30	0		+
PCDH7	O60701	UGDH	6	6	6	1	2	0.91	0.91	0.91	0.91	0.91	2.33	3	0		+
PCDH7	Q9Y295	DRG1	3	3	3	1	0	1	1	1	1	1	7.02	30	0		+
PCDH7	P48643	CCT5	3	3	3	1	0	1	1	1	1	1	7.02	30	0		+
PCDH7	P62847	RPS24	6	6	6	1	0	1	1	1	1	1	12.08	60	0		+
PCDH7	P22087	FBL	6	6	6	1	0	1	1	1	1	1	12.08	60	0		+
PCDH7	P55209	NAP1L1	7	7	7	1	0	1	1	1	1	1	13.68	70	0		+
PCDH7	P42766	RPL35	3	3	3	1	0	1	1	1	1	1	7.02	30	0		+
PCDH7	P12956	XRCC6	4	4	4	1	0	1	1	1	1	1	8.76	40	0		+
PCDH7	P62280	RPS11	5	5	5	1	0	1	1	1	1	1	10.44	50	0		+
PCDH7	Q96IZ0	PAWR	3	3	3	1	0	1	1	1	1	1	7.02	30	0		+
PCDH7	Q99832	CCT7	2	2	2	1	1	0.61	0.61	0.61	0.61	0.61	0.46	2	0.01		+
PCDH7	Q9H2D6	TRIOBP	4	4	4	1	0	1	1	1	1	1	8.76	40	0		+
PCDH7	P62140	PPP1CB	3	3	3	1	0	1	1	1	1	1	7.02	30	0		+
PCDH7	Q15717	ELAVL1	4	4	4	1	0	1	1	1	1	1	8.76	40	0		+
PCDH7	Q8NFW8	CMAS	3	3	3	1	1	0.86	0.86	0.86	0.86	0.86	1.78	3	0.01		+
PCDH7	P61254	RPL26	7	7	7	1	0	1	1	1	1	1	13.68	70	0		+
PCDH7	P62979	RPS27A	3	3	3	1	0	1	1	1	1	1	7.02	30	0		+
PCDH7	Q13555	CAMK2G	4	4	4	1	0	1	1	1	1	1	8.76	40	0		+
PCDH7	P61513	RPL37A	2	2	2	1	0	0.99	0.99	0.99	0.99	0.99	5.17	20	0		+
PCDH7	P62906	RPL10A	5	5	5	1	0	1	1	1	1	1	10.44	50	0		+
PCDH7	Q8WX93	PALLD	6	6	6	1	0	1	1	1	1	1	12.08	60	0		+
PCDH7	P53396	ACLY	5	5	5	1	0	1	1	1	1	1	10.44	50	0		+
PCDH7	O95425	SVIL	8	8	8	1	0	1	1	1	1	1	15.26	80	0		+
PCDH7	P09874	PARP1	3	3	3	1	0	1	1	1	1	1	7.02	30	0		+
PCDH7	Q71DI3	HIST2H3A	5	5	5	1	0	1	1	1	1	1	10.44	50	0		+
PCDH7	Q13442	PDAP1	2	2	2	1	0	0.99	0.99	0.99	0.99	0.99	5.17	20	0		+
PCDH7	Q14195	DPYSL3	4	4	4	1	1	0.95	0.95	0.95	0.95	0.95	2.98	4	0		+
PCDH7	P59998	ARPC4	4	4	4	1	0	1	1	1	1	1	8.76	40	0		+
PCDH7	P09936	UCHL1	7	7	7	1	2	0.97	0.97	0.97	0.97	0.97	3.54	3.5	0		+
PCDH7	P56537	EIF6	4	4	4	1	0	1	1	1	1	1	8.76	40	0		+
PCDH7	P17812	CTPS1	4	4	4	1	0	1	1	1	1	1	8.76	40	0		+
PCDH7	Q13126	MTAP	3	3	3	1	0	1	1	1	1	1	7.02	30	0		+
PCDH7	P05386	RPLP1	4	4	4	1	0	1	1	1	1	1	8.76	40	0		+
PCDH7	O15145	ARPC3	3	3	3	1	0	1	1	1	1	1	7.02	30	0		+
PCDH7	O00233	PSMD9	5	5	5	1	2	0.75	0.75	0.75	0.75	0.75	1.08	2.5	0.01		+
PCDH7	P36873	PPP1CC	3	3	3	1	0	1	1	1	1	1	7.02	30	0		+
PCDH7	Q99613	EIF3C	3	3	3	1	0	1	1	1	1	1	7.02	30	0		+
PCDH7	P17858	PFKL	3	3	3	1	0	1	1	1	1	1	7.02	30	0		+
PCDH7	Q13200	PSMD2	3	3	3	1	0	1	1	1	1	1	7.02	30	0		+
PCDH7	Q9NR30	DDX21	4	4	4	1	0	1	1	1	1	1	8.76	40	0		+
PCDH7	P62854	RPS26	2	2	2	1	1	0.61	0.61	0.61	0.61	0.61	0.46	2	0.01		+
PCDH7	P40429	RPL13A	5	5	5	1	0	1	1	1	1	1	10.44	50	0		+
PCDH7	E9PAV3	NACA	4	4	4	1	0	1	1	1	1	1	8.76	40	0		+
PCDH7	P31946	YWHAB	4	4	4	1	0	1	1	1	1	1	8.76	40	0		+
PCDH7	P47914	RPL29	3	3	3	1	0	1	1	1	1	1	7.02	30	0		+
PCDH7	Q7L576	CYFIP1	3	3	3	1	0	1	1	1	1	1	7.02	30	0		+
PCDH7	P07195	LDHB	2	2	2	1	0	0.99	0.99	0.99	0.99	0.99	5.17	20	0		+
PCDH7	O00148	DDX39A	2	2	2	1	1	0.61	0.61	0.61	0.61	0.61	0.46	2	0.01		+
PCDH7	P15924	DSP	7	7	7	1	0	1	1	1	1	1	13.68	70	0		+
PCDH7	Q16181	SEPT7	4	4	4	1	0	1	1	1	1	1	8.76	40	0		+
PCDH7	O75531	BANF1	5	5	5	1	0	1	1	1	1	1	10.44	50	0		+
PCDH7	P61158	ACTR3	7	7	7	1	0	1	1	1	1	1	13.68	70	0		+
PCDH7	P24534	EEF1B2	2	2	2	1	0	0.99	0.99	0.99	0.99	0.99	5.17	20	0		+
PCDH7	P06703	S100A6	2	2	2	1	1	0.61	0.61	0.61	0.61	0.61	0.46	2	0.01		+
PCDH7	Q9H0S4	DDX47	2	2	2	1	0	0.99	0.99	0.99	0.99	0.99	5.17	20	0		+
PCDH7	Q99729	HNRNPAB	3	3	3	1	0	1	1	1	1	1	7.02	30	0		+
PCDH7	Q8IYB5	SMAP1	3	3	3	1	0	1	1	1	1	1	7.02	30	0		+
PCDH7	P84098	RPL19	2	2	2	1	0	0.99	0.99	0.99	0.99	0.99	5.17	20	0		+
PCDH7	Q03252	LMNB2	4	4	4	1	0	1	1	1	1	1	8.76	40	0		+
PCDH7	Q9BRJ7	NUDT16L1	2	2	2	1	0	0.99	0.99	0.99	0.99	0.99	5.17	20	0		+
PCDH7	Q5T9A4	ATAD3B	4	4	4	1	0	1	1	1	1	1	8.76	40	0		+
PCDH7	Q14974	KPNB1	3	3	3	1	0	1	1	1	1	1	7.02	30	0		+
PCDH7	P49411	TUFM	2	2	2	1	1	0.61	0.61	0.61	0.61	0.61	0.46	2	0.01		+
PCDH7	P36957	DLST	2	2	2	1	0	0.99	0.99	0.99	0.99	0.99	5.17	20	0		+
PCDH7	P61077	UBE2D3	3	3	3	1	1	0.86	0.86	0.86	0.86	0.86	1.78	3	0.01		+
PCDH7	Q9Y2A7	NCKAP1	3	3	3	1	0	1	1	1	1	1	7.02	30	0		+
PCDH7	P62913	RPL11	7	7	7	1	0	1	1	1	1	1	13.68	70	0		+
PCDH7	O15143	ARPC1B	3	3	3	1	0	1	1	1	1	1	7.02	30	0		+
PCDH7	Q04637	EIF4G1	3	3	3	1	0	1	1	1	1	1	7.02	30	0		+
PCDH7	Q14247	CTTN	3	3	3	1	0	1	1	1	1	1	7.02	30	0		+
PCDH7	Q9Y3U8	RPL36	3	3	3	1	0	1	1	1	1	1	7.02	30	0		+
PCDH7	Q9P0M6	H2AFY2	3	3	3	1	0	1	1	1	1	1	7.02	30	0		+
PCDH7	P49207	RPL34	5	5	5	1	0	1	1	1	1	1	10.44	50	0		+
PCDH7	P61289	PSME3	3	3	3	1	0	1	1	1	1	1	7.02	30	0		+
PCDH7	P61353	RPL27	4	4	4	1	0	1	1	1	1	1	8.76	40	0		+
PCDH7	Q9UI30	TRMT112	2	2	2	1	0	0.99	0.99	0.99	0.99	0.99	5.17	20	0		+
PCDH7	Q9Y3F4	STRAP	3	3	3	1	0	1	1	1	1	1	7.02	30	0		+
PCDH7	P09496	CLTA	3	3	3	1	0	1	1	1	1	1	7.02	30	0		+
PCDH7	P45974	USP5	4	4	4	1	0	1	1	1	1	1	8.76	40	0		+
PCDH7	P68036	UBE2L3	2	2	2	1	1	0.61	0.61	0.61	0.61	0.61	0.46	2	0.01		+
PCDH7	P46776	RPL27A	3	3	3	1	0	1	1	1	1	1	7.02	30	0		+
PCDH7	P62266	RPS23	3	3	3	1	0	1	1	1	1	1	7.02	30	0		+
PCDH7	O75340	PDCD6	2	2	2	1	0	0.99	0.99	0.99	0.99	0.99	5.17	20	0		+
PCDH7	Q96HC4	PDLIM5	3	3	3	1	0	1	1	1	1	1	7.02	30	0		+
PCDH7	Q6NYC8	PPP1R18	4	4	4	1	0	1	1	1	1	1	8.76	40	0		+
PCDH7	Q04695	KRT17	4	4	4	1	0	1	1	1	1	1	8.76	40	0		+
PCDH7	O95340	PAPSS2	3	3	3	1	0	1	1	1	1	1	7.02	30	0		+
PCDH7	P35914	HMGCL	2	2	2	1	1	0.61	0.61	0.61	0.61	0.61	0.46	2	0.01		+
PCDH7	Q8WUM4	PDCD6IP	2	2	2	1	0	0.99	0.99	0.99	0.99	0.99	5.17	20	0		+
PCDH7	Q92945	KHSRP	3	3	3	1	0	1	1	1	1	1	7.02	30	0		+
PCDH7	P46063	RECQL	3	3	3	1	1	0.86	0.86	0.86	0.86	0.86	1.78	3	0.01		+
PCDH7	Q15599	SLC9A3R2	2	2	2	1	0	0.99	0.99	0.99	0.99	0.99	5.17	20	0		+
PCDH7	P46779	RPL28	3	3	3	1	0	1	1	1	1	1	7.02	30	0		+
PCDH7	P63167	DYNLL1	2	2	2	1	1	0.61	0.61	0.61	0.61	0.61	0.46	2	0.01		+
PCDH7	Q01970	PLCB3	3	3	3	1	0	1	1	1	1	1	7.02	30	0		+
PCDH7	O75477	ERLIN1	2	2	2	1	0	0.99	0.99	0.99	0.99	0.99	5.17	20	0		+
PCDH7	Q96N67	DOCK7	3	3	3	1	1	0.86	0.86	0.86	0.86	0.86	1.78	3	0.01		+
PCDH7	Q15181	PPA1	3	3	3	1	0	1	1	1	1	1	7.02	30	0		+
PCDH7	Q12792	TWF1	2	2	2	1	0	0.99	0.99	0.99	0.99	0.99	5.17	20	0		+
PCDH7	P52926	HMGA2	2	2	2	1	1	0.61	0.61	0.61	0.61	0.61	0.46	2	0.01		+
PCDH7	Q8IXB1	DNAJC10	2	2	2	1	0	0.99	0.99	0.99	0.99	0.99	5.17	20	0		+
PCDH7	Q16658	FSCN1	3	3	3	1	0	1	1	1	1	1	7.02	30	0		+
PCDH7	Q9Y383	LUC7L2	3	3	3	1	0	1	1	1	1	1	7.02	30	0		+
PCDH7	Q86YZ3	HRNR	2	2	2	1	1	0.61	0.61	0.61	0.61	0.61	0.46	2	0.01		+
PCDH7	P06576	ATP5B	3	3	3	1	0	1	1	1	1	1	7.02	30	0		+
PCDH7	Q9BRX2	PELO	4	4	4	1	0	1	1	1	1	1	8.76	40	0		+
PCDH7	Q96TA1	FAM129B	4	4	4	1	0	1	1	1	1	1	8.76	40	0		+
PCDH7	P58546	MTPN	2	2	2	1	1	0.61	0.61	0.61	0.61	0.61	0.46	2	0.01		+
PCDH7	Q92747	ARPC1A	2	2	2	1	0	0.99	0.99	0.99	0.99	0.99	5.17	20	0		+
PCDH7	Q02543	RPL18A	2	2	2	1	0	0.99	0.99	0.99	0.99	0.99	5.17	20	0		+
PCDH7	P62304	SNRPE	2	2	2	1	1	0.61	0.61	0.61	0.61	0.61	0.46	2	0.01		+
PCDH7	Q8IV50	LYSMD2	12	12	12	1	0	1	1	1	1	1	21.43	120	0		+
PCDH7	Q70UQ0	IKBIP	4	4	4	1	0	1	1	1	1	1	8.76	40	0		+
PCDH7	Q16891	IMMT	7	7	7	1	0	1	1	1	1	1	13.68	70	0		+
PCDH7	Q8WXF1	PSPC1	2	2	2	1	1	0.61	0.61	0.61	0.61	0.61	0.46	2	0.01		+
PCDH7	P50454	SERPINH1	2	2	2	1	0	0.99	0.99	0.99	0.99	0.99	5.17	20	0		+
PCDH7	P41091	EIF2S3	3	3	3	1	1	0.86	0.86	0.86	0.86	0.86	1.78	3	0.01		+
PCDH7	P60468	SEC61B	6	6	6	1	2	0.91	0.91	0.91	0.91	0.91	2.33	3	0		+
PCDH7	Q9GZV4	EIF5A2	2	2	2	1	0	0.99	0.99	0.99	0.99	0.99	5.17	20	0		+
PCDH7	Q5MNZ6	WDR45B	2	2	2	1	0	0.99	0.99	0.99	0.99	0.99	5.17	20	0		+
PCDH7	Q9BT17	MTG1	2	2	2	1	1	0.61	0.61	0.61	0.61	0.61	0.46	2	0.01		+
PCDH7	P62158	CALM1	2	2	2	1	0	0.99	0.99	0.99	0.99	0.99	5.17	20	0		+
PCDH7	P46821	MAP1B	2	2	2	1	0	0.99	0.99	0.99	0.99	0.99	5.17	20	0		+
PCDH7	Q9UHB9	SRP68	2	2	2	1	0	0.99	0.99	0.99	0.99	0.99	5.17	20	0		+
PCDH7	Q14004	CDK13	26	26	26	1	0	1	1	1	1	1	42.16	260	0		+
PCDH7	Q5GLZ8	HERC4	2	2	2	1	0	0.99	0.99	0.99	0.99	0.99	5.17	20	0		+
PCDH7	O75525	KHDRBS3	3	3	3	1	0	1	1	1	1	1	7.02	30	0		+
PCDH7	Q9BQ61	C19orf43	2	2	2	1	1	0.61	0.61	0.61	0.61	0.61	0.46	2	0.01		+
PCDH7	Q09028	RBBP4	2	2	2	1	0	0.99	0.99	0.99	0.99	0.99	5.17	20	0		+
PCDH7	P12268	IMPDH2	2	2	2	1	0	0.99	0.99	0.99	0.99	0.99	5.17	20	0		+
PCDH7	P31350	RRM2	2	2	2	1	1	0.61	0.61	0.61	0.61	0.61	0.46	2	0.01		+
PCDH7	Q9H0C8	ILKAP	3	3	3	1	1	0.86	0.86	0.86	0.86	0.86	1.78	3	0.01		+
PCDH7	P15531	NME1	2	2	2	1	0	0.99	0.99	0.99	0.99	0.99	5.17	20	0		+
PCDH7	P25398	RPS12	2	2	2	1	0	0.99	0.99	0.99	0.99	0.99	5.17	20	0		+
PCDH7	P27361	MAPK3	4	4	4	1	0	1	1	1	1	1	8.76	40	0		+
PCDH7	O95819	MAP4K4	4	4	4	1	0	1	1	1	1	1	8.76	40	0		+
PCDH7	P06730	EIF4E	2	2	2	1	0	0.99	0.99	0.99	0.99	0.99	5.17	20	0		+
PCDH7	Q96EY4	TMA16	2	2	2	1	1	0.61	0.61	0.61	0.61	0.61	0.46	2	0.01		+
PCDH7	Q8NE71	ABCF1	2	2	2	1	0	0.99	0.99	0.99	0.99	0.99	5.17	20	0		+
PCDH7	P55265	ADAR	2	2	2	1	0	0.99	0.99	0.99	0.99	0.99	5.17	20	0		+
PCDH7	O95372	LYPLA2	4	4	4	1	1	0.95	0.95	0.95	0.95	0.95	2.98	4	0		+
PCDH7	P30153	PPP2R1A	3	3	3	1	0	1	1	1	1	1	7.02	30	0		+
PCDH7	Q14204	DYNC1H1	3	3	3	1	0	1	1	1	1	1	7.02	30	0		+
PCDH7	Q13247	SRSF6	2	2	2	1	0	0.99	0.99	0.99	0.99	0.99	5.17	20	0		+
PCDH7	P0CW22	RPS17L	2	2	2	1	0	0.99	0.99	0.99	0.99	0.99	5.17	20	0		+
PCDH7	P43243	MATR3	3	3	3	1	0	1	1	1	1	1	7.02	30	0		+
PCDH7	Q9Y2W1	THRAP3	2	2	2	1	0	0.99	0.99	0.99	0.99	0.99	5.17	20	0		+
PCDH7	O43813	LANCL1	4	4	4	1	0	1	1	1	1	1	8.76	40	0		+
PCDH7	Q14258	TRIM25	2	2	2	1	1	0.61	0.61	0.61	0.61	0.61	0.46	2	0.01		+
PCDH7	O15144	ARPC2	2	2	2	1	0	0.99	0.99	0.99	0.99	0.99	5.17	20	0		+
PCDH7	O00139	KIF2A	2	2	2	1	0	0.99	0.99	0.99	0.99	0.99	5.17	20	0		+
PCDH7	P62910	RPL32	2	2	2	1	0	0.99	0.99	0.99	0.99	0.99	5.17	20	0		+
PCDH7	Q14152	EIF3A	2	2	2	1	0	0.99	0.99	0.99	0.99	0.99	5.17	20	0		+
PCDH7	O00469	PLOD2	3	3	3	1	0	1	1	1	1	1	7.02	30	0		+
PCDH7	Q9BPX5	ARPC5L	2	2	2	1	0	0.99	0.99	0.99	0.99	0.99	5.17	20	0		+
PCDH7	O60841	EIF5B	3	3	3	1	0	1	1	1	1	1	7.02	30	0		+
PCDH7	Q9NUI1	DECR2	2	2	2	1	0	0.99	0.99	0.99	0.99	0.99	5.17	20	0		+
PCDH7	P18077	RPL35A	4	4	4	1	0	1	1	1	1	1	8.76	40	0		+
PCDH7	Q12756	KIF1A	3	3	3	1	0	1	1	1	1	1	7.02	30	0		+
PCDH7	Q9P0L0	VAPA	3	3	3	1	0	1	1	1	1	1	7.02	30	0		+
PCDH7	Q96CW1	AP2M1	2	2	2	1	0	0.99	0.99	0.99	0.99	0.99	5.17	20	0		+
PCDH7	Q13435	SF3B2	3	3	3	1	0	1	1	1	1	1	7.02	30	0		+
PCDH7	P42677	RPS27	2	2	2	1	0	0.99	0.99	0.99	0.99	0.99	5.17	20	0		+
PCDH7	P01763	Ig heavy chain V-III region WEA OS=Homo sapiens	2	2	2	1	0	0.99	0.99	0.99	0.99	0.99	5.17	20	0		+
PCDH7	P62826	RAN	2	2	2	1	0	0.99	0.99	0.99	0.99	0.99	5.17	20	0		+
PCDH7	Q15746	MYLK	2	2	2	1	0	0.99	0.99	0.99	0.99	0.99	5.17	20	0		+
PCDH7	Q9UH99	SUN2	5	5	5	1	0	1	1	1	1	1	10.44	50	0		+
PCDH7	Q99961	SH3GL1	4	4	4	1	0	1	1	1	1	1	8.76	40	0		+
PCDH7	Q9H2U2	PPA2	3	3	3	1	1	0.86	0.86	0.86	0.86	0.86	1.78	3	0.01		+
PCDH7	Q9Y266	NUDC	3	3	3	1	0	1	1	1	1	1	7.02	30	0		+
PCDH7	Q00059	TFAM	3	3	3	1	0	1	1	1	1	1	7.02	30	0		+
PCDH7	Q9Y6K9	IKBKG	3	3	3	1	0	1	1	1	1	1	7.02	30	0		+
PCDH7	P07203	GPX1	2	2	2	1	0	0.99	0.99	0.99	0.99	0.99	5.17	20	0		+
PCDH7	P02751	FN1	3	3	3	1	0	1	1	1	1	1	7.02	30	0		+
PCDH7	P50479	PDLIM4	2	2	2	1	0	0.99	0.99	0.99	0.99	0.99	5.17	20	0		+
PCDH7	Q8IVF2	AHNAK2	2	2	2	1	0	0.99	0.99	0.99	0.99	0.99	5.17	20	0		+
PCDH7	P46087	NOP2	2	2	2	1	0	0.99	0.99	0.99	0.99	0.99	5.17	20	0		+
PCDH7	Q14192	FHL2	3	3	3	1	0	1	1	1	1	1	7.02	30	0		+
PCDH7	P62841	RPS15	3	3	3	1	0	1	1	1	1	1	7.02	30	0		+
PCDH7	Q9Y285	FARSA	2	2	2	1	0	0.99	0.99	0.99	0.99	0.99	5.17	20	0		+
PCDH7	P63010	AP2B1	3	3	3	1	0	1	1	1	1	1	7.02	30	0		+
PCDH7	O43252	PAPSS1	2	2	2	1	0	0.99	0.99	0.99	0.99	0.99	5.17	20	0		+
PCDH7	P30626	SRI	2	2	2	1	0	0.99	0.99	0.99	0.99	0.99	5.17	20	0		+
PCDH7	Q9UQ03	CORO2B	2	2	2	1	0	0.99	0.99	0.99	0.99	0.99	5.17	20	0		+
PCDH7	P60903	S100A10	2	2	2	1	0	0.99	0.99	0.99	0.99	0.99	5.17	20	0		+
PCDH7	Q5VW36	FOCAD	3	3	3	1	0	1	1	1	1	1	7.02	30	0		+
PCDH7	P23588	EIF4B	2	2	2	1	0	0.99	0.99	0.99	0.99	0.99	5.17	20	0		+
PCDH7	P16989	YBX3	2	2	2	1	0	0.99	0.99	0.99	0.99	0.99	5.17	20	0		+
PCDH7	P19087	GNAT2	2	2	2	1	0	0.99	0.99	0.99	0.99	0.99	5.17	20	0		+
PCDH7	P09543	CNP	2	2	2	1	0	0.99	0.99	0.99	0.99	0.99	5.17	20	0		+
PCDH7	O60437	PPL	3	3	3	1	0	1	1	1	1	1	7.02	30	0		+
PCDH7	Q96JM4	LRRIQ1	3	3	3	1	0	1	1	1	1	1	7.02	30	0		+
